# A chromosome-scale genome assembly of the false clownfish, *Amphiprion ocellaris*

**DOI:** 10.1101/2022.01.16.476524

**Authors:** Taewoo Ryu, Marcela Herrera, Billy Moore, Michael Izumiyama, Erina Kawai, Vincent Laudet, Timothy Ravasi

## Abstract

**Background:** The false clownfish *Amphiprion ocellaris* is a popular fish species and an emerging model organism for studying the ecology, evolution, adaptation, and developmental biology of reef fishes. Despite this, high-quality genomic resources for this species are scarce, hindering advanced genomic analyses. Leveraging the power of PacBio long-read sequencing and Hi-C chromosome conformation capture techniques, we constructed a high-quality chromosome-scale genome assembly for the clownfish *A. ocellaris*.

**Results:** The initial genome assembly comprised of 1,551 contigs of 861.42 Mb, with an N50 of 863.85 kb. Hi-C scaffolding of the genome resulted in 24 chromosomes containing 856.61 Mb. The genome was annotated with 26,797 protein-coding genes and had 96.62 % completeness of conserved actinopterygian genes, making this genome the most complete and high quality among published anemonefish genomes. Transcriptomic analysis identified tissue-specific gene expression patterns, with the brain and optic lobe having the largest number of expressed genes. Further, comparative genomic analysis revealed 91 genome elements conserved only in *A. ocellaris* and its sister species *Amphiprion percula*, and not in other anemonefish species. These elements are close to genes that are involved in various nervous system functions and exhibited distinct expression patterns in brain tissue, potentially highlighting the genetic toolkits involved in lineage-specific divergence and behaviors of the clownfish branch.

**Conclusions:** Overall, our study provides the highest quality *A. ocellaris* genome assembly and annotation to date, whilst also providing a valuable resource for understanding the ecology and evolution of reef fishes.
