## Supplementary material for "A chromosome-scale genome assembly of the false clownfish, *Amphiprion ocellaris*": Table S3

### Sheet: Sheet1
Supplemental Table 3. Repeat composition in the Amphiprion ocellaris genome.
Group	Repeat name	The number of occurrence	Occupied length in the genome (bp)	Occupied % in the genome
ARTEFACT	ARTEFACT	2	78	9.10564e-06
DNA transposon	Unclassified	52720	12292462	1.43501
DNA transposon	Academ-1	3987	924959	0.107979
DNA transposon	Academ-2	12	1297	0.00015141
DNA transposon	Academ-H	3	245	2.8601e-05
DNA transposon	CMC-Chapaev	3	566	6.60742e-05
DNA transposon	CMC-Chapaev-3	312	84217	0.0098314
DNA transposon	CMC-EnSpm	61260	13316516	1.55456
DNA transposon	CMC-Transib	8	506	5.90699e-05
DNA transposon	Crypton	6	545	6.36227e-05
DNA transposon	Crypton-A	3013	409022	0.0477488
DNA transposon	Crypton-C	20	1814	0.000211764
DNA transposon	Crypton-F	1	221	2.57993e-05
DNA transposon	Crypton-H	427	45874	0.00535528
DNA transposon	Crypton-S	30	2280	0.000266165
DNA transposon	Crypton-V	6227	982118	0.114651
DNA transposon	Dada	823	134345	0.0156833
DNA transposon	Ginger	4340	1028608	0.120079
DNA transposon	Ginger-1	334	52409	0.00611817
DNA transposon	Ginger-2	47	10501	0.00122588
DNA transposon	hAT	24027	4280728	0.499728
DNA transposon	hAT-Ac	217833	40508818	4.72896
DNA transposon	hAT-Blackjack	6072	1786862	0.208596
DNA transposon	hAT-Charlie	65969	18515864	2.16152
DNA transposon	hAT-hAT19	335	39980	0.00466722
DNA transposon	hAT-hAT5	4545	784694	0.0916044
DNA transposon	hAT-hAT6	2493	324547	0.0378873
DNA transposon	hAT-hATm	45	5190	0.000605875
DNA transposon	hAT-hATw	26	5804	0.000677553
DNA transposon	hAT-hATx	5	371	4.33102e-05
DNA transposon	hAT-hobo	1698	305395	0.0356515
DNA transposon	hAT-Tag1	412	36293	0.00423681
DNA transposon	hAT-Tip100	62617	20670378	2.41304
DNA transposon	IS3EU	12555	2311051	0.26979
DNA transposon	Kolobok	2564	313065	0.0365469
DNA transposon	Kolobok-E	1	41	4.7863e-06
DNA transposon	Kolobok-Hydra	121	32530	0.00379752
DNA transposon	Kolobok-T2	21218	4290533	0.500872
DNA transposon	Maverick	1978	264395	0.0308652
DNA transposon	Merlin	5803	773985	0.0903542
DNA transposon	MULE-F	4	191	2.22971e-05
DNA transposon	MULE-MuDR	4331	1053294	0.12296
DNA transposon	MULE-NOF	744	111381	0.0130025
DNA transposon	Novosib	220	24917	0.00290878
DNA transposon	P	20785	4501148	0.525459
DNA transposon	P-Fungi	1	23	2.685e-06
DNA transposon	PIF	624	111276	0.0129902
DNA transposon	PIF-Harbinger	59309	11311415	1.32048
DNA transposon	PIF-ISL2EU	1716	251778	0.0293923
DNA transposon	PiggyBac	34380	12408707	1.44858
DNA transposon	PiggyBac-X	101	23647	0.00276053
DNA transposon	Sola-1	1546	218049	0.0254548
DNA transposon	Sola-2	20306	4001369	0.467116
DNA transposon	Sola-3	66	9413	0.00109886
DNA transposon	TcMar	3145	1234136	0.144072
DNA transposon	TcMar-Fot1	2454	562883	0.0657104
DNA transposon	TcMar-IS885	4	188	2.19469e-05
DNA transposon	TcMar-ISRm11	9888	2426160	0.283227
DNA transposon	TcMar-Mariner	12237	2713793	0.316805
DNA transposon	TcMar-Pogo	63	9842	0.00114894
DNA transposon	TcMar-Sagan	4	1116	0.000130281
DNA transposon	TcMar-Stowaway	22	13031	0.00152123
DNA transposon	TcMar-Tc1	297592	87127093	10.1711
DNA transposon	TcMar-Tc2	5628	1094716	0.127796
DNA transposon	TcMar-Tc4	24	3518	0.000410688
DNA transposon	TcMar-Tigger	11310	2751140	0.321165
DNA transposon	Zator	208	22544	0.00263176
DNA transposon	Zisupton	5946	1041979	0.12164
Long interspersed nuclear elements	Unclassified	4818	896677	0.104677
Long interspersed nuclear elements	CR1	7583	812639	0.0948666
Long interspersed nuclear elements	CR1-Zenon	32	3383	0.000394928
Long interspersed nuclear elements	CRE-Odin	2	350	4.08586e-05
Long interspersed nuclear elements	Deceiver	41	4948	0.000577624
Long interspersed nuclear elements	Dong-R4	2716	506322	0.0591075
Long interspersed nuclear elements	I	6306	1444525	0.168632
Long interspersed nuclear elements	I-Jockey	1118	196368	0.0229238
Long interspersed nuclear elements	L1	21992	8384344	0.97878
Long interspersed nuclear elements	L1-Tx1	5804	815363	0.0951846
Long interspersed nuclear elements	L2	146603	35383499	4.13063
Long interspersed nuclear elements	Penelope	26960	5114052	0.597009
Long interspersed nuclear elements	Proto2	342	37655	0.00439581
Long interspersed nuclear elements	R1	51	4930	0.000575523
Long interspersed nuclear elements	R1-LOA	21	9165	0.00106991
Long interspersed nuclear elements	R2	261	49537	0.0057829
Long interspersed nuclear elements	R2-Hero	4338	1342949	0.156774
Long interspersed nuclear elements	R2-NeSL	606	134487	0.0156999
Long interspersed nuclear elements	Rex-Babar	80607	23069683	2.69313
Long interspersed nuclear elements	RTE-BovB	27324	7707575	0.899774
Long interspersed nuclear elements	RTE-RTE	78	32175	0.00375608
Long interspersed nuclear elements	RTE-X	6127	991112	0.115701
Long interspersed nuclear elements	Tad1	2	135	1.57598e-05
Low complexity	Low_complexity	35112	1962229	0.229069
Long terminal repeat	Unclassified	1632	468789	0.0547259
Long terminal repeat	Caulimovirus	198	19582	0.00228598
Long terminal repeat	Copia	3070	1113945	0.130041
Long terminal repeat	DIRS	3347	530151	0.0618893
Long terminal repeat	ERV	944	529172	0.061775
Long terminal repeat	ERV-Foamy	59	19795	0.00231085
Long terminal repeat	ERV1	13085	2461750	0.287382
Long terminal repeat	ERV4	3615	924724	0.107951
Long terminal repeat	ERVK	2450	221223	0.0258253
Long terminal repeat	ERVL	1726	186825	0.0218098
Long terminal repeat	ERVL-MaLR	280	22381	0.00261273
Long terminal repeat	Gypsy	35713	12097028	1.41219
Long terminal repeat	Ngaro	43047	8872340	1.03575
Long terminal repeat	Pao	11942	4221804	0.492849
Long terminal repeat	Unclassified	16705	7007939	0.818099
Long terminal repeat	Viper	4	732	8.54529e-05
Other	DNA_virus	1	48	5.60347e-06
RC	Helitron	48575	13659776	1.59463
Retroposon	Unclassified	890	270610	0.0315907
Retroposon	L1-dep	73	7571	0.000883831
Retroposon	L2-derived	3	229	2.67332e-05
Retroposon	SVA	40	5096	0.000594902
rRNA	rRNA	1613	230014	0.0268516
Satellite	Satellite	19400	5601460	0.653909
Satellite	centr	12	578	6.74751e-05
Satellite	macro	11	1023	0.000119424
Satellite	subtelo	9	2147	0.000250639
Satellite	W-chromosome	63	19740	0.00230443
Satellite	Y-chromosome	1	35	4.08586e-06
scRNA	scRNA	2	172	2.00791e-05
Simple_repeat	Simple_repeat	287578	15409943	1.79894
Short interspersed nuclear elements	SINE	5735	660360	0.0770897
Short interspersed nuclear elements	5S	99	9657	0.00112735
Short interspersed nuclear elements	5S-Core-RTE	30	2158	0.000251923
Short interspersed nuclear elements	5S-Deu-L2	529	39400	0.00459951
Short interspersed nuclear elements	Alu	1074	88274	0.010305
Short interspersed nuclear elements	B2	165	13680	0.00159699
Short interspersed nuclear elements	B4	51	3450	0.000402749
Short interspersed nuclear elements	ID	383	29283	0.00341847
Short interspersed nuclear elements	MIR	8477	1034960	0.12082
Short interspersed nuclear elements	RTE-BovB	49	15778	0.00184191
Short interspersed nuclear elements	tRNA	7505	947526	0.110613
Short interspersed nuclear elements	tRNA-Core	1733	202431	0.0236316
Short interspersed nuclear elements	tRNA-Core-RTE	307	28453	0.00332157
Short interspersed nuclear elements	tRNA-CR1	145	10485	0.00122401
Short interspersed nuclear elements	tRNA-Deu	9	508	5.93034e-05
Short interspersed nuclear elements	tRNA-Deu-L2	132	22350	0.00260912
Short interspersed nuclear elements	tRNA-Deu-RTE	9	563	6.5724e-05
Short interspersed nuclear elements	tRNA-L1	2640	536374	0.0626157
Short interspersed nuclear elements	tRNA-L2	1419	127377	0.0148699
Short interspersed nuclear elements	tRNA-Meta	55	5865	0.000684674
Short interspersed nuclear elements	tRNA-RTE	210	20202	0.00235836
Short interspersed nuclear elements	tRNA-Sauria	12	724	8.4519e-05
Short interspersed nuclear elements	tRNA-Sauria-L2	75	10522	0.00122833
Short interspersed nuclear elements	tRNA-Sauria-RTE	5	304	3.54886e-05
Short interspersed nuclear elements	tRNA-V	22	1850	0.000215967
Short interspersed nuclear elements	tRNA-V-Core-L2	20	1610	0.00018795
Short interspersed nuclear elements	tRNA-V-CR1	4	1448	0.000169038
Short interspersed nuclear elements	tRNA-V-L2	4	411	4.79797e-05
Short interspersed nuclear elements	tRNA-V-RTE	650	81146	0.0094729
Short interspersed nuclear elements	U	79	28160	0.00328737
snRNA	snRNA	269	33469	0.00390714
tRNA	tRNA	2596	248105	0.0289635
Unclassified	Unclassified	1386360	318502483	37.1816
