## Supplementary material for "A chromosome-scale genome assembly of the false clownfish, *Amphiprion ocellaris*": Table S8

### Sheet: Sheet1
Supplemental Table 8. Conserved genes in the Amphiprion ocellaris/Amphiprion percula branch
Chromosome	Start	End	Distance to gene	Gene symbol	Gene full name	Related to neuronal function
chr1	29399335	29399434	0	lce	low choriolytic enzyme
chr1	30324476	30324575	0	dok4	docking protein 4	yes
chr1	34404304	34404403	0	urgcp	up-regulator of cell proliferation
chr10	29579364	29579463	0	acot1	acyl-coenzyme A thioesterase 1
chr10	32814213	32814312	0	N/A	immunoglobulin lambda-1 light chain
chr11	17568640	17568739	5832	nrp2	neuropilin-2	yes
chr11	29726241	29726340	0	N/A	N/A
chr12	10930121	10930220	13385	muc3a	mucin-3A
chr12	29238496	29238595	1321	syndig1	synapse differentiation-inducing gene protein 1	yes
chr13	19157775	19157874	10995	N/A	N/A
chr14	131723	131822	0	clk1	dual specificity protein kinase CLK1
chr14	134766	134865	0	clk1	dual specificity protein kinase CLK1
chr14	17960952	17961051	75847	pcdh10	protocadherin-10	yes
chr14	17961673	17961772	75126	pcdh10	protocadherin-10	yes
chr14	17961831	17961930	74968	pcdh10	protocadherin-10	yes
chr15	24923820	24923919	0	N/A	Hypothetical predicted protein
chr15	25398505	25398604	42875	tmem106b	transmembrane protein 106B	yes
chr15	27475428	27475527	0	tlr13	toll-like receptor 13
chr15	27475528	27475627	0	tlr13	toll-like receptor 13
chr15	27475628	27475727	0	tlr13	toll-like receptor 13
chr15	27475849	27475948	0	tlr13	toll-like receptor 13
chr15	27476346	27476445	0	tlr13	toll-like receptor 13
chr15	27476522	27476621	0	tlr13	toll-like receptor 13
chr15	27476622	27476721	0	tlr13	toll-like receptor 13
chr15	27476722	27476821	0	tlr13	toll-like receptor 13
chr15	31218869	31218968	0	plec	plectin
chr16	27443867	27443966	0	cntnap4	contactin-associated protein-like 4	yes
chr16	31375470	31375569	0	slc5a7	high-affinity choline transporter 1	yes
chr17	29515657	29515756	0	c7	complement component 7b
chr17	29515757	29515856	0	c7	complement component 7b
chr18	10854383	10854482	0	bms1	ribosome biogenesis protein BMS1 homolog
chr19	10556389	10556488	3196	tmprss9	transmembrane protease serine 9
chr19	14010548	14010647	0	asic2	acid-sensing ion channel 2	yes
chr19	14010648	14010747	0	asic2	acid-sensing ion channel 2	yes
chr19	29404627	29404726	0	slc5a11	sodium/myo-inositol cotransporter 2
chr19	30158424	30158523	0	nptx2	neuronal pentraxin-2	yes
chr19	30159897	30159996	0	nptx2	neuronal pentraxin-2	yes
chr2	14774897	14774996	25139	rgs8	regulator of G-protein signaling 8
chr2	14775073	14775172	25315	rgs8	regulator of G-protein signaling 8
chr2	22900752	22900851	946	lsm4	U6 snRNA-associated Sm-like protein LSm4
chr2	23253801	23253900	0	angptl4	angiopoietin-related protein 4
chr2	23253901	23254000	0	angptl4	angiopoietin-related protein 4
chr2	37468400	37468499	0	cyp2j2	cytochrome P450 2J2
chr21	6328656	6328755	0	asb15	ankyrin repeat and SOCS box protein 15
chr21	6329862	6329961	0	asb15	ankyrin repeat and SOCS box protein 15
chr21	6330094	6330193	0	asb15	ankyrin repeat and SOCS box protein 15
chr21	6330672	6330771	0	asb15	ankyrin repeat and SOCS box protein 15
chr21	10640131	10640230	153370	tafa5	chemokine-like protein TAFA-5	yes
chr21	19407080	19407179	65640	recql	ATP-dependent DNA helicase Q1
chr22	8942889	8942988	0	svila	supervillin a
chr22	16762344	16762443	0	bdh1	D-beta-hydroxybutyrate dehydrogenase, mitochondrial
chr3	9601894	9601993	0	tnni1	troponin I, slow skeletal muscle
chr3	26815805	26815904	0	lmod2	leiomodin-2
chr3	26819998	26820097	0	lmod2	leiomodin-2
chr3	26820098	26820197	0	lmod2	leiomodin-2
chr3	26820298	26820397	0	lmod2	leiomodin-2
chr3	39955190	39955289	0	fam169b	protein FAM169B
chr4	5213734	5213833	0	slc29a1	equilibrative nucleoside transporter 1	yes
chr4	13348645	13348744	0	s1pr5	sphingosine 1-phosphate receptor 5	yes
chr4	19364451	19364550	0	mtap	S-methyl-5'-thioadenosine phosphorylase
chr5	4854104	4854203	0	igfn1	immunoglobulin-like and fibronectin type III domain-containing protein 1
chr5	19727359	19727458	3490	slc2a9	solute carrier family 2, facilitated glucose transporter member 9
chr5	22657400	22657499	248	mapk14b	mitogen-activated protein kinase 14B
chr5	32063656	32063755	0	lmod1	leiomodin-1
chr5	32063856	32063955	0	lmod1	leiomodin-1
chr5	32063956	32064055	0	lmod1	leiomodin-1
chr5	38469961	38470060	14093	N/A	N/A
chr6	15325168	15325267	1122	N/A	N/A
chr6	15464342	15464441	0	galnt9	polypeptide N-acetylgalactosaminyltransferase 9
chr6	16411776	16411875	0	nefl	neurofilament light polypeptide	yes
chr6	37365144	37365243	0	lrrc8a	volume-regulated anion channel subunit LRRC8A
chr7	14071852	14071951	0	dact3	dapper homolog 3
chr7	14080636	14080735	0	dact3	dapper homolog 3
chr7	18177283	18177382	0	slc5a2	sodium/glucose cotransporter 2
chr7	26734129	26734228	43509	ngef	ephexin-1	yes
chr7	26734329	26734428	43709	ngef	ephexin-1
chr7	26735255	26735354	44635	ngef	ephexin-1
chr7	26735355	26735454	44735	ngef	ephexin-1
chr7	26735460	26735559	44840	ngef	ephexin-1
chr7	34122498	34122597	0	srsf7	serine/arginine-rich splicing factor 7
chr7	34868206	34868305	0	dgkd	diacylglycerol kinase delta
chr7	36160302	36160401	10254	tprxl	putative protein TPRXL
chr8	167523	167622	0	mdfic	myoD family inhibitor domain-containing protein
chr8	15585445	15585544	22729	sox1	transcription factor Sox-1	yes
chr8	26899568	26899667	0	dnah12	dynein heavy chain 12, axonemal
chr8	26911480	26911579	0	dnah12	dynein heavy chain 12, axonemal
chr8	29660911	29661010	5235	phlda3	pleckstrin homology-like domain family A member 3
chr8	36429822	36429921	0	rprd1b	regulation of nuclear pre-mRNA domain-containing protein 1B
chr9	11696531	11696630	1052	dgkq	diacylglycerol kinase theta	yes
chr9	20701661	20701760	1147	dan4	cell wall protein DAN4
chr9	25647451	25647550	0	dnah5	dynein heavy chain 5, axonemal	yes
